# Metagenomic surveillance of undiagnosed febrile illness in Nigeria does not reveal the etiological agent for most patients

**DOI:** 10.64898/2026.02.07.704564

**Authors:** Grace J. Vaziri, Julia C. Pritchard, Jillian I. Howard, Grace E. Stamm, David H. O’Connor, Christina M. Newman, Matthew T. Aliota, Asabe Dzikwi-Emennaa

**Affiliations:** Department of Veterinary and Biomedical Sciences, University of Minnesota, Twin Cities; Department of Pathology and Laboratory Medicine, University of Wisconsin-Madison.; Department of Veterinary Public Health and Preventive Medicine, University of Jos, Plateau State

**Keywords:** metagenomics, undifferentiated febrile illness, virus, etiology

## Abstract

Molecular and microscopy-based diagnostic capacity is often insufficient or unavailable in places where infectious disease burdens are highest, such as in West Africa. Rapid diagnostic testing (RDT) can provide quick and affordable diagnoses of common infections but is an imperfect solution due to limitations around detecting and dealing with false negative and false positive results. An alternative to RDT is unbiased metagenomic sequencing for pathogen surveillance. Here, we present data from unbiased metagenomic sequencing used to identify causes of undiagnosed febrile illness in Jos, Plateau State, Nigeria. Proof of concept for this approach has been demonstrated by several groups who have identified epidemic and endemic viral diseases like Lassa fever, yellow fever, and Chikungunya. Here, we show that unbiased deep sequencing and metagenomic analysis can be used to identify RNA viruses in clinical samples. We sequenced RNA from sera of patients (n = 343), many of whom were acutely febrile (76 %) in a survey of clinics in Jos. We detected five human-infecting viruses in 39 (11 %) specimens. Among these were hepatitis B virus, human pegivirus, and several anelloviruses. While most of the viruses identified are unlikely to cause clinical symptoms in the patients we sampled, their presence demonstrates the validity of our approach. Additionally, our sequencing data allowed us to identify genetic material from potentially pathogenic bacteria, another possible etiological agent of febrile illness.
