## Supplementary Data for "Metagenomic surveillance of undiagnosed febrile illness in Nigeria does not reveal the etiological agent for most patients"

### Sheet: Sheet1
SRSI ID	IDT oligo synthesized	Core sequence
SRSI_01	GAAGTGCCATTCCGCCTGACCTCGAGATCACAGAAATTAATACGACTCACTATAGGGACAGTTCTCCTTCTTAGCTTCGTGAGAACCAGTCGATAACAGCAAGGACCGGACGTTGTGATCACGGGTACCTTGATCTGGTACTCAAAGGTTTGCCCCCGTGAAGTCTGGTACATGGCTAGACACGTCACTCCATTCGAGGGACATTCGAAGTTAGAGAAGGGCAGAGCGATACATCAGATATATTCACTAGCTGTCCACTGCACATCATGTAGTAGACGACCAAGACAGTACATGCATCATGTGATCTCCTCCACTGTGGATCAGGCTAGGTGGAGGCTCAGTG	GACCGGACGTTGTGATCACGGGTACCTTGATCTGGTACTCAAAGGTTTGCCCCCGTGAAGTCTGGTACATGGCTAGACACGTCACTCCATTCGAGGGACATTCGAAGTTAGAGAAGGGCAGAGCGATACATCAGATATAT
SRSI_05	GAAGTGCCATTCCGCCTGACCTCGAGATCACAGAAATTAATACGACTCACTATAGGGACAGTTCTCCTTCTTAGCTTCGTGAGAACCAGTCGATAACAGCAAGCTCGTAAGCGTTTCCTACCCTCGAGAGGGCCATCCTGGTGGTGAGGAAGTCGTCGAAGTGGGCTAAGTAAAAAGCGAAGATCTCGACCCACAATTACCTCCTCCTGTACACCAGGAATACCCCTATCAGGATAGAGATACTCACTAGCTGTCCACTGCACATCATGTAGTAGACGACCAAGACAGTACATGCATCATGTGATCTCCTCCACTGTGGATCAGGCTAGGTGGAGGCTCAGTG	CTCGTAAGCGTTTCCTACCCTCGAGAGGGCCATCCTGGTGGTGAGGAAGTCGTCGAAGTGGGCTAAGTAAAAAGCGAAGATCTCGACCCACAATTACCTCCTCCTGTACACCAGGAATACCCCTATCAGGATAGAGATAC
SRSI_09	GAAGTGCCATTCCGCCTGACCTCGAGATCACAGAAATTAATACGACTCACTATAGGGACAGTTCTCCTTCTTAGCTTCGTGAGAACCAGTCGATAACAGCAAGTGCGTACATTCCCCCTAAGCGGCTCCCAATATACAGACGCCGGTTAACGACAGCTGGCGACCCTGTGATCTCAGTACCGGTGTCGAATGACCACATCAGCTTGCCTGTCCGTGCATGGAGTTCGTATACGTACCCGTCGTTCACTAGCTGTCCACTGCACATCATGTAGTAGACGACCAAGACAGTACATGCATCATGTGATCTCCTCCACTGTGGATCAGGCTAGGTGGAGGCTCAGTG	TGCGTACATTCCCCCTAAGCGGCTCCCAATATACAGACGCCGGTTAACGACAGCTGGCGACCCTGTGATCTCAGTACCGGTGTCGAATGACCACATCAGCTTGCCTGTCCGTGCATGGAGTTCGTATACGTACCCGTCGT
SRSI_10	GAAGTGCCATTCCGCCTGACCTCGAGATCACAGAAATTAATACGACTCACTATAGGGACAGTTCTCCTTCTTAGCTTCGTGAGAACCAGTCGATAACAGCAAGATACACCACCCCATCAGCAACAACTGAATCATGATTAAGTATCGCACCAGCATCGTAGCGCCAGCGTTCACTGCCAGTGGTGCTATCGAATGCATAGAAGATATGCTCCTAATCGCCAATATCAGTACTTCACAAAGCCGTCACTAGCTGTCCACTGCACATCATGTAGTAGACGACCAAGACAGTACATGCATCATGTGATCTCCTCCACTGTGGATCAGGCTAGGTGGAGGCTCAGTG	ATACACCACCCCATCAGCAACAACTGAATCATGATTAAGTATCGCACCAGCATCGTAGCGCCAGCGTTCACTGCCAGTGGTGCTATCGAATGCATAGAAGATATGCTCCTAATCGCCAATATCAGTACTTCACAAAGCCG
SRSI_11	GAAGTGCCATTCCGCCTGACCTCGAGATCACAGAAATTAATACGACTCACTATAGGGACAGTTCTCCTTCTTAGCTTCGTGAGAACCAGTCGATAACAGCAAGGTGGAGTCTTTTGTCACACCGCAGAGGCGTAGCGCTGCAGAGCAGGAGCCCAAGCCTACTGCCAACATAGAGAACATAGTGGCTACAGTATCCCTCGACCAGACTCTAGACCTGAACCTCATAGAGAGGAGCATACTGACTCACTAGCTGTCCACTGCACATCATGTAGTAGACGACCAAGACAGTACATGCATCATGTGATCTCCTCCACTGTGGATCAGGCTAGGTGGAGGCTCAGTG	GTGGAGTCTTTTGTCACACCGCAGAGGCGTAGCGCTGCAGAGCAGGAGCCCAAGCCTACTGCCAACATAGAGAACATAGTGGCTACAGTATCCCTCGACCAGACTCTAGACCTGAACCTCATAGAGAGGAGCATACTGAC
SRSI_13	GAAGTGCCATTCCGCCTGACCTCGAGATCACAGAAATTAATACGACTCACTATAGGGACAGTTCTCCTTCTTAGCTTCGTGAGAACCAGTCGATAACAGCAAGCGTGGGCGAGATCTACCAGAGGCCGCCGCTCCGCAGCAGTGTTAAGAGAAGCCTCCGCGTCAAGAGGATATACGAGATAGAGCTGCTGGAGTACAACGGCAGGTACGCGCTCATGAGGGTGCTCTGCGAGGCCGGCACATTCACTAGCTGTCCACTGCACATCATGTAGTAGACGACCAAGACAGTACATGCATCATGTGATCTCCTCCACTGTGGATCAGGCTAGGTGGAGGCTCAGTG	CGTGGGCGAGATCTACCAGAGGCCGCCGCTCCGCAGCAGTGTTAAGAGAAGCCTCCGCGTCAAGAGGATATACGAGATAGAGCTGCTGGAGTACAACGGCAGGTACGCGCTCATGAGGGTGCTCTGCGAGGCCGGCACAT
SRSI_14	GAAGTGCCATTCCGCCTGACCTCGAGATCACAGAAATTAATACGACTCACTATAGGGACAGTTCTCCTTCTTAGCTTCGTGAGAACCAGTCGATAACAGCAAGCGCTGGAAGAACGAGGGCAAGGAGGACCTGCTGCGGAGCTACATCAAGCCCGTCGAGTACGCCGTGAGCCACCTGCCCAAGATAGTTATACGCGATACCGCGGTGGACGCCATAGCCCATGGCGCGAACCTCGCGGTGCCTCACTAGCTGTCCACTGCACATCATGTAGTAGACGACCAAGACAGTACATGCATCATGTGATCTCCTCCACTGTGGATCAGGCTAGGTGGAGGCTCAGTG	CGCTGGAAGAACGAGGGCAAGGAGGACCTGCTGCGGAGCTACATCAAGCCCGTCGAGTACGCCGTGAGCCACCTGCCCAAGATAGTTATACGCGATACCGCGGTGGACGCCATAGCCCATGGCGCGAACCTCGCGGTGCC
SRSI_16	GAAGTGCCATTCCGCCTGACCTCGAGATCACAGAAATTAATACGACTCACTATAGGGACAGTTCTCCTTCTTAGCTTCGTGAGAACCAGTCGATAACAGCAAGCAGGGTCAGGAGGATTCACGAGATAGAAGTCCTCGAGGTGAGAGGCAGGTTCGCGCTTATAAGGGTTCTCAGCGACCCCGGCACGTACATGAGGAAGCTGGCCCACGACATCGGGCTATTGCTCGGAGTAGGTGCACACATCACTAGCTGTCCACTGCACATCATGTAGTAGACGACCAAGACAGTACATGCATCATGTGATCTCCTCCACTGTGGATCAGGCTAGGTGGAGGCTCAGTG	CAGGGTCAGGAGGATTCACGAGATAGAAGTCCTCGAGGTGAGAGGCAGGTTCGCGCTTATAAGGGTTCTCAGCGACCCCGGCACGTACATGAGGAAGCTGGCCCACGACATCGGGCTATTGCTCGGAGTAGGTGCACACA
SRSI_17	GAAGTGCCATTCCGCCTGACCTCGAGATCACAGAAATTAATACGACTCACTATAGGGACAGTTCTCCTTCTTAGCTTCGTGAGAACCAGTCGATAACAGCAAGTGAGGGAGCTCAGGAGGACTCGCACGGGGCCCTACAGGGAGGATGAGACACTTGTAAGGCTCCAGGACGTCAGCGAGGCCCTGCTCCTGTGGAGGAGCAACGGGGATGAGAGGTATCTTAGACGCATCGTGCTACCCGTTTCACTAGCTGTCCACTGCACATCATGTAGTAGACGACCAAGACAGTACATGCATCATGTGATCTCCTCCACTGTGGATCAGGCTAGGTGGAGGCTCAGTG	TGAGGGAGCTCAGGAGGACTCGCACGGGGCCCTACAGGGAGGATGAGACACTTGTAAGGCTCCAGGACGTCAGCGAGGCCCTGCTCCTGTGGAGGAGCAACGGGGATGAGAGGTATCTTAGACGCATCGTGCTACCCGTT
SRSI_18	GAAGTGCCATTCCGCCTGACCTCGAGATCACAGAAATTAATACGACTCACTATAGGGACAGTTCTCCTTCTTAGCTTCGTGAGAACCAGTCGATAACAGCAAGGAAACATCTATCGCCCACCTCCCGAAGATAATGATCTTGGATACAGCTGTCGACGCCATAGCACATGGTGCCAACCTGGCTGCCCCAGGCGTCGCCAGGTTAACCAGGAACATCGCGAAGGGTAGTACCGTAGCGATCCTTCACTAGCTGTCCACTGCACATCATGTAGTAGACGACCAAGACAGTACATGCATCATGTGATCTCCTCCACTGTGGATCAGGCTAGGTGGAGGCTCAGTG	GAAACATCTATCGCCCACCTCCCGAAGATAATGATCTTGGATACAGCTGTCGACGCCATAGCACATGGTGCCAACCTGGCTGCCCCAGGCGTCGCCAGGTTAACCAGGAACATCGCGAAGGGTAGTACCGTAGCGATCCT
SRSI_22	GAAGTGCCATTCCGCCTGACCTCGAGATCACAGAAATTAATACGACTCACTATAGGGACAGTTCTCCTTCTTAGCTTCGTGAGAACCAGTCGATAACAGCAAGCCTACGCCGGGTGCGTAGGAGGGCTCGAGTACATCCATGTCTATACTGATGTATGTTTTACCCAGGTCGCCTAGTGCCAGGGGTCCCTTTAACGCTTCCAGGATAGAGTACACGGTGACGTCTCTAGTCTTCTTCAAGAATCACTAGCTGTCCACTGCACATCATGTAGTAGACGACCAAGACAGTACATGCATCATGTGATCTCCTCCACTGTGGATCAGGCTAGGTGGAGGCTCAGTG	CCTACGCCGGGTGCGTAGGAGGGCTCGAGTACATCCATGTCTATACTGATGTATGTTTTACCCAGGTCGCCTAGTGCCAGGGGTCCCTTTAACGCTTCCAGGATAGAGTACACGGTGACGTCTCTAGTCTTCTTCAAGAA
SRSI_23	GAAGTGCCATTCCGCCTGACCTCGAGATCACAGAAATTAATACGACTCACTATAGGGACAGTTCTCCTTCTTAGCTTCGTGAGAACCAGTCGATAACAGCAAGCTACTAGCGTGTCAACGGAGCTCTTCAACGCCTTTACTATTGGATAGGTTATAAGGTGCTCGCCTCCGAGGAATCCCAGGAGCATGCCGGGATACTCGTCTACAACGCCTTTCACCACGTCACCTATGATTCTTAAAGAGTCACTAGCTGTCCACTGCACATCATGTAGTAGACGACCAAGACAGTACATGCATCATGTGATCTCCTCCACTGTGGATCAGGCTAGGTGGAGGCTCAGTG	CTACTAGCGTGTCAACGGAGCTCTTCAACGCCTTTACTATTGGATAGGTTATAAGGTGCTCGCCTCCGAGGAATCCCAGGAGCATGCCGGGATACTCGTCTACAACGCCTTTCACCACGTCACCTATGATTCTTAAAGAG
SRSI_24	GAAGTGCCATTCCGCCTGACCTCGAGATCACAGAAATTAATACGACTCACTATAGGGACAGTTCTCCTTCTTAGCTTCGTGAGAACCAGTCGATAACAGCAAGCATAGGTGACATGGGGTTTCCCATTGACTCTATAAAGCCGTATCCTTTAAGCGGAGTGCAATTGGTCTACGCTTTGCTTAACAACAGGTATTTCCTACCGGGTAGAGAGGGCTCGCTCATAGCTTTAGGTAGCGTGACGGTCACTAGCTGTCCACTGCACATCATGTAGTAGACGACCAAGACAGTACATGCATCATGTGATCTCCTCCACTGTGGATCAGGCTAGGTGGAGGCTCAGTG	CATAGGTGACATGGGGTTTCCCATTGACTCTATAAAGCCGTATCCTTTAAGCGGAGTGCAATTGGTCTACGCTTTGCTTAACAACAGGTATTTCCTACCGGGTAGAGAGGGCTCGCTCATAGCTTTAGGTAGCGTGACGG
SRSI_25	GAAGTGCCATTCCGCCTGACCTCGAGATCACAGAAATTAATACGACTCACTATAGGGACAGTTCTCCTTCTTAGCTTCGTGAGAACCAGTCGATAACAGCAAGGGTATCTCACCGCTTGTCACCATAGTATCCCTCAGGTACTCCAGTATTCTTGAGAGAAACGCACCTAAGCCGGATCTCAGGTTTGAATCCATAAGAACTATGAGTGAAGCGGGATTGAAGCCCCTGCTGTTTCTAAGACCTCACTAGCTGTCCACTGCACATCATGTAGTAGACGACCAAGACAGTACATGCATCATGTGATCTCCTCCACTGTGGATCAGGCTAGGTGGAGGCTCAGTG	GGTATCTCACCGCTTGTCACCATAGTATCCCTCAGGTACTCCAGTATTCTTGAGAGAAACGCACCTAAGCCGGATCTCAGGTTTGAATCCATAAGAACTATGAGTGAAGCGGGATTGAAGCCCCTGCTGTTTCTAAGACC
SRSI_26	GAAGTGCCATTCCGCCTGACCTCGAGATCACAGAAATTAATACGACTCACTATAGGGACAGTTCTCCTTCTTAGCTTCGTGAGAACCAGTCGATAACAGCAAGTAAGGGAGATAGAGAAACGCATCAAAATACCCTTGGGGAAACTGCGTGCAGGGGTTCAATATGGAGTAGAGGTCTCAGACATAAAGGAGAAGATAGCTGCTTACGCTAGGAGGAAGGGGCTTAAATACTTCCCATCGGCATCACTAGCTGTCCACTGCACATCATGTAGTAGACGACCAAGACAGTACATGCATCATGTGATCTCCTCCACTGTGGATCAGGCTAGGTGGAGGCTCAGTG	TAAGGGAGATAGAGAAACGCATCAAAATACCCTTGGGGAAACTGCGTGCAGGGGTTCAATATGGAGTAGAGGTCTCAGACATAAAGGAGAAGATAGCTGCTTACGCTAGGAGGAAGGGGCTTAAATACTTCCCATCGGCA
SRSI_27	GAAGTGCCATTCCGCCTGACCTCGAGATCACAGAAATTAATACGACTCACTATAGGGACAGTTCTCCTTCTTAGCTTCGTGAGAACCAGTCGATAACAGCAAGTGTGAACCTCGTGCCCGGCTCTAAGTCGTGAGGGCTTGCAACATAGGTGGGGAGGAACCCGAGCAACGGGTAAGAAGACAGGATAAGCGGTATCGCTATGAAGAGGGCTGAGAAAAGGACATATACTCCTGAGCCCGTCCTCACTAGCTGTCCACTGCACATCATGTAGTAGACGACCAAGACAGTACATGCATCATGTGATCTCCTCCACTGTGGATCAGGCTAGGTGGAGGCTCAGTG	TGTGAACCTCGTGCCCGGCTCTAAGTCGTGAGGGCTTGCAACATAGGTGGGGAGGAACCCGAGCAACGGGTAAGAAGACAGGATAAGCGGTATCGCTATGAAGAGGGCTGAGAAAAGGACATATACTCCTGAGCCCGTCC
SRSI_29	GAAGTGCCATTCCGCCTGACCTCGAGATCACAGAAATTAATACGACTCACTATAGGGACAGTTCTCCTTCTTAGCTTCGTGAGAACCAGTCGATAACAGCAAGTCTCGGTTCGGCAATAAGTAATACCAACGAGGTATTACCATGCGCGTGACCAGCAAAGGCCAAGTGACGATCCCAAAGGAGATACGGGATCATTTGGGGATTGGGCCGGGCTCCGAGGTGGAGTTCGTGCCCACAGACGATCACTAGCTGTCCACTGCACATCATGTAGTAGACGACCAAGACAGTACATGCATCATGTGATCTCCTCCACTGTGGATCAGGCTAGGTGGAGGCTCAGTG	TCTCGGTTCGGCAATAAGTAATACCAACGAGGTATTACCATGCGCGTGACCAGCAAAGGCCAAGTGACGATCCCAAAGGAGATACGGGATCATTTGGGGATTGGGCCGGGCTCCGAGGTGGAGTTCGTGCCCACAGACGA
SRSI_30	GAAGTGCCATTCCGCCTGACCTCGAGATCACAGAAATTAATACGACTCACTATAGGGACAGTTCTCCTTCTTAGCTTCGTGAGAACCAGTCGATAACAGCAAGCTCGATCATATGGCCGGCACGTTGGACTTGGGAGGCATGACAACGGACGAGTATATGGAGTGGCTGAGGGGTCCACGTGAAGATCTCGACATTGATTGACACAAATGTCCTGATCGATGTTTGGGGTCCTGCCGGACAGGTCACTAGCTGTCCACTGCACATCATGTAGTAGACGACCAAGACAGTACATGCATCATGTGATCTCCTCCACTGTGGATCAGGCTAGGTGGAGGCTCAGTG	CTCGATCATATGGCCGGCACGTTGGACTTGGGAGGCATGACAACGGACGAGTATATGGAGTGGCTGAGGGGTCCACGTGAAGATCTCGACATTGATTGACACAAATGTCCTGATCGATGTTTGGGGTCCTGCCGGACAGG
SRSI_31	GAAGTGCCATTCCGCCTGACCTCGAGATCACAGAAATTAATACGACTCACTATAGGGACAGTTCTCCTTCTTAGCTTCGTGAGAACCAGTCGATAACAGCAAGCAGGTGTATTTTACACACCTGGACAGCCAGCATATGATGCTAGCACTCGGTGTCCCCTTATCACGGTTTCCCGCATTGTAAAGTTTTCGCGCCTGCTGCGCCCCGTAGGGCCTGGATTCATGTCTCAGAATCCATCTCCGTCACTAGCTGTCCACTGCACATCATGTAGTAGACGACCAAGACAGTACATGCATCATGTGATCTCCTCCACTGTGGATCAGGCTAGGTGGAGGCTCAGTG	CAGGTGTATTTTACACACCTGGACAGCCAGCATATGATGCTAGCACTCGGTGTCCCCTTATCACGGTTTCCCGCATTGTAAAGTTTTCGCGCCTGCTGCGCCCCGTAGGGCCTGGATTCATGTCTCAGAATCCATCTCCG
SRSI_32	GAAGTGCCATTCCGCCTGACCTCGAGATCACAGAAATTAATACGACTCACTATAGGGACAGTTCTCCTTCTTAGCTTCGTGAGAACCAGTCGATAACAGCAAGCGTAGCCCGCACCTTCCTCTGGTTTAGCACCAGCGGTCCCCACAGAGTACCCATCATCCCGAAGGATATGCTGGCAACAGTGGGCACGGGTCTCGCTCGTTGCCTGACTTAACAGGATGCTTCACAGTACGAACTGACGATCACTAGCTGTCCACTGCACATCATGTAGTAGACGACCAAGACAGTACATGCATCATGTGATCTCCTCCACTGTGGATCAGGCTAGGTGGAGGCTCAGTG	CGTAGCCCGCACCTTCCTCTGGTTTAGCACCAGCGGTCCCCACAGAGTACCCATCATCCCGAAGGATATGCTGGCAACAGTGGGCACGGGTCTCGCTCGTTGCCTGACTTAACAGGATGCTTCACAGTACGAACTGACGA
SRSI_33	GAAGTGCCATTCCGCCTGACCTCGAGATCACAGAAATTAATACGACTCACTATAGGGACAGTTCTCCTTCTTAGCTTCGTGAGAACCAGTCGATAACAGCAAGGAAACTTACCTTATCAGTGTCATTAAGCATATTGCTTCCAAGACCCATTGAAGCACTTACATCGTTGATACACAGGTGCCAGGAATAGTATTCCTCAGTCTCACTATAATCCTCGTTGGTGTAGCCTTCAAGAGAGTCAATCACTAGCTGTCCACTGCACATCATGTAGTAGACGACCAAGACAGTACATGCATCATGTGATCTCCTCCACTGTGGATCAGGCTAGGTGGAGGCTCAGTG	GAAACTTACCTTATCAGTGTCATTAAGCATATTGCTTCCAAGACCCATTGAAGCACTTACATCGTTGATACACAGGTGCCAGGAATAGTATTCCTCAGTCTCACTATAATCCTCGTTGGTGTAGCCTTCAAGAGAGTCAA
SRSI_36	GAAGTGCCATTCCGCCTGACCTCGAGATCACAGAAATTAATACGACTCACTATAGGGACAGTTCTCCTTCTTAGCTTCGTGAGAACCAGTCGATAACAGCAAGGTATCCGCTGATATATCCTGGGGATATAGATCGCTCTGAAATGGTTACATCTATCGGTTTTAAGGACAGTTCCAACACTATTGGACCTTGCAGCTATGACAGGAATAATCTGTTTATCGAGCACAGTTGAATTTGACCTATCACTAGCTGTCCACTGCACATCATGTAGTAGACGACCAAGACAGTACATGCATCATGTGATCTCCTCCACTGTGGATCAGGCTAGGTGGAGGCTCAGTG	GTATCCGCTGATATATCCTGGGGATATAGATCGCTCTGAAATGGTTACATCTATCGGTTTTAAGGACAGTTCCAACACTATTGGACCTTGCAGCTATGACAGGAATAATCTGTTTATCGAGCACAGTTGAATTTGACCTA
SDSI_38	GAAGTGCCATTCCGCCTGACCTCGAGATCACAGAAATTAATACGACTCACTATAGGGACAGTTCTCCTTCTTAGCTTCGTGAGAACCAGTCGATAACAGCAAGTAAAATTAGCCGAAGGCTTCCCATTACCGAAAAAGTCGTTTATTAGCTCTTCATCCTTCTTCTCCACGTCCGCCCATTCCTCTCCTTCCCTTGGAATTTTAAGCTCGTCCCAGCTGACTCTTATGGGCAATTCAATATCCTCACTAGCTGTCCACTGCACATCATGTAGTAGACGACCAAGACAGTACATGCATCATGTGATCTCCTCCACTGTGGATCAGGCTAGGTGGAGGCTCAGTG	TAAAATTAGCCGAAGGCTTCCCATTACCGAAAAAGTCGTTTATTAGCTCTTCATCCTTCTTCTCCACGTCCGCCCATTCCTCTCCTTCCCTTGGAATTTTAAGCTCGTCCCAGCTGACTCTTATGGGCAATTCAATATCC
SDSI_42	GAAGTGCCATTCCGCCTGACCTCGAGATCACAGAAATTAATACGACTCACTATAGGGACAGTTCTCCTTCTTAGCTTCGTGAGAACCAGTCGATAACAGCAAGGGCTGAAAAATAGGTTCGATCCGCCTCCTCACTTCTTCTCCTTCTTGCCCTCGGCCTCGGAGGAGGCCTCTATTCCCAGCTTCTTGGCCTCCTCCTCGGTCGTCATGAACAGGCTAGTCCTCTGCCTTCCGCCCATGCTCTCACTAGCTGTCCACTGCACATCATGTAGTAGACGACCAAGACAGTACATGCATCATGTGATCTCCTCCACTGTGGATCAGGCTAGGTGGAGGCTCAGTG	GGCTGAAAAATAGGTTCGATCCGCCTCCTCACTTCTTCTCCTTCTTGCCCTCGGCCTCGGAGGAGGCCTCTATTCCCAGCTTCTTGGCCTCCTCCTCGGTCGTCATGAACAGGCTAGTCCTCTGCCTTCCGCCCATGCTC
SDSI_43	GAAGTGCCATTCCGCCTGACCTCGAGATCACAGAAATTAATACGACTCACTATAGGGACAGTTCTCCTTCTTAGCTTCGTGAGAACCAGTCGATAACAGCAAGGTTCAGCATAAAAGACGGTTTCACGGGCCAAAGCCTAAGCGGCGTAACGGTGAAAGAAGGAGATACGGTTTTGGGCACGATTGACGACGGCGGGACGCTGGAGCTCACGAGGGGCACTCACACCTTGACTTTCGAGAAGCTCACTAGCTGTCCACTGCACATCATGTAGTAGACGACCAAGACAGTACATGCATCATGTGATCTCCTCCACTGTGGATCAGGCTAGGTGGAGGCTCAGTG	GTTCAGCATAAAAGACGGTTTCACGGGCCAAAGCCTAAGCGGCGTAACGGTGAAAGAAGGAGATACGGTTTTGGGCACGATTGACGACGGCGGGACGCTGGAGCTCACGAGGGGCACTCACACCTTGACTTTCGAGAAGC
